# Limited, but potentially functional translation of non-coding transcripts in the HEK293T cellular cytosol

**DOI:** 10.1101/2021.12.23.473848

**Authors:** Annelies Bogaert, Daria Fijalkowska, An Staes, Tessa Van de Steene, Hans Demol, Kris Gevaert

**Affiliations:** VIB Center for Medical Biotechnology, VIB, Ghent, East Flanders, 9052, Belgium; Department of Biomolecular Medicine, Ghent University, Ghent, East Flanders, 9052, Belgium

## Abstract

Ribosome profiling has revealed translation outside of canonical coding sequences (CDSs) including translation of short upstream ORFs, long non-coding RNAs, overlapping ORFs, ORFs in UTRs or ORFs in alternative reading frames. Studies combining mass spectrometry, ribosome profiling and CRISPR-based screens showed that hundreds of ORFs derived from non-coding transcripts produce (micro)proteins, while other studies failed to find evidence for such types of non-canonical translation products. Here, we attempted to discover translation products from non-coding regions by strongly reducing the complexity of the sample prior to mass spectrometric analysis. We used an extended database as the search space and applied stringent filtering of the identified peptides to find evidence for novel translation events. Theoretically, we show that our strategy facilitates the detection of translation events of transcripts from non-coding regions, but experimentally only find 19 peptides (less than 1% of all identified peptides) that might originate from such translation events. Virotrap based interactome analysis of two N-terminal proteoforms originating from non-coding regions finally showed the functional potential of these novel proteins.
