## Supplementary Table 4 for "Limited, but potentially functional translation of non-coding transcripts in the HEK293T cellular cytosol"

### Sheet: Sheet1
Category	Gene involved	Genomic location	Peptide sequence	Alignment	UniProt protein
Non-coding RNA	C1orf170	1:915600-915686 (-)	SPVQEDRPGPGLGLSTPVPVTEQGTDQIR	Matches position 242 of Q5SV97, tryptic peptide	Q5SV97, PERM1, PGC-1 and ERR-induced regulator in muscle protein 1
		1:915099-915143 (-)	LEVASSPPVSEAVPR	Matches position 423 of Q5SV97, tryptic peptide
		1:915144-915188 (-)	HGLDVALPTAGPVAK	Matches position 408 of Q5SV97, tryptic peptdie
			TALLANVGTISAIR	Matches position 758 of Q52SV97, tryptic peptide
		1:916149-916193 (-)	GCEEEDVATQQPVSR	Matches position 73 of Q5SV97, tryptic peptide
Non-coding RNA	CXorf67	X:51150181-51150249 (+)	SPHEVFGCVVPEGGSQAAVGPQK	Matches position 105 of Q86X51, tryptic peptide	Q86X51, EZHIP, EZH inhibitroy protein
		X:51150250-51150288 (+)	ATGHADEHLAQTK	Matches position 128 of Q86X51, tryptic peptide
		X:51150328-51150363 (+)	NQAAPAQKPPGR	Matches position 204 of Q86X51, tryptic peptide
		X:51150946-51151002 (+)	RSLSGSADENPSCGTGSER	Matches position 360 of Q86X51, tryptic peptide
		X:51151195-51151245 (+)	SPGLSPSSPSPEFLGLR	Matches position 443 of Q86X51, tryptic peptid
Non-coding RNA	LOC113230	19:14184542-14184598 (+)	VLGSAPPPFTPSLLEQEVR	Matches position 141 of Q96FF7, tryptic peptide	Q96FF7, MISP3, uncharacterized protein MISP3
Non-coding RNA	FAM230B	22:21538000-21538041 (+)	EDAAQGIANEAADK	No exact or close match	-
Non-coding RNA	LOC729852		TSDIEANQPLETNK	Matches position 42 of C9J7I0, tryptic peptide	C9J7I0, UMAD1, UBAP1-MVB12-associated (UMA)-domain containing protein 1
Non-coding RNA	LOC152217	3:196669603-196669644 (+)	LLAALLHSPQLVER	Matches position 6 of Q69YL0, tryptic peptide	Q69YL0, NCBP2AS2, protein NCBP2AS2
Non-coding RNA	PPY	17:42018663-42018710 (-)	TGHLCSTGLDQCALGK	No exact or close match	-
Non-coding RNA	ST6GALNAC2	17:74565503-74565547 (-)	TSSLNPSPQVQHVPR	No exact or close match	-
Non-coding RNA	LOC93432	7:141820149-14182018 (+)	IDCTPDQEVTEDICR	Matches position 52 of Q2M2H8, tryptic peptide	Q2M2H8, MGAM2, probable maltase-glucoamylase 2
BlastP results of all peptides that matched to a non-coding RNA in the dataset of Kim et al. (2014). Six of them resulted in an exact match to a UniProt protein. For each peptide, the sequence, the involved gene and genomic location are shown. In addition, the blastp results are shown with some information on the UniProt protein the peptide was linked to.
